# Scalable, continuous evolution for the generation of diverse enzyme variants encompassing promiscuous activities

**DOI:** 10.1101/2020.06.01.128165

**Authors:** Gordon Rix, Ella J. Watkins-Dulaney, Patrick J. Almhjell, Christina E. Boville, Frances H. Arnold, Chang C. Liu

## Abstract

Enzyme orthologs sharing identical primary functions can have different promiscuous activities. While it is possible to mine this natural diversity to obtain useful biocatalysts, generating comparably rich ortholog diversity is difficult, as it is the product of deep evolutionary processes occurring in a multitude of separate species and populations. Here, we take a first step in recapitulating the depth and scale of natural ortholog evolution on laboratory timescales. Using a continuous directed evolution platform called OrthoRep, we rapidly evolved the *Thermotoga maritima* tryptophan synthase β-subunit (*Tm*TrpB) through multi-mutation pathways in many independent replicates, selecting only on*Tm*TrpB’s primary activity (synthesizing L-tryptophan from indole and L-serine). We find that the resulting sequence-diverse*Tm*TrpB variants span a range of substrate profiles useful in industrial biocatalysis and suggest that the depth and scale of evolution that OrthoRep affords will be generally valuable in enzyme engineering and the evolution of new biomolecular functions.
