## Supplementary Table 3 for "Scalable, continuous evolution for the generation of diverse enzyme variants encompassing promiscuous activities"

### Sheet: Supplementary Table 3 Extended
Supplementary Table 3 (extended) | Mutations and identification information for all individual TmTrpB sequences used in Rix et al. 2020.
Variant set	Variant ID	Variant name	Evolution population	Number of nonsynonymous mutations	Number of synonymous mutations	list of all nonsynonymous mutations	Starting Sequence	nucleotide sequence
1	A	Tm11g	Tm11	13	3	G3D, Y28H, E29G, D34G, P54T, I69V, K96L, A118V, F122S, V245A, I271V, T292S, A351V	TmTrpB	ATGAAAGACTACTTCGGTCCGTACGGTGGCCAGTACGTGCCGGAAATCCTGATGCCAGCTCTGGAAGAACTGGAAGCTGCGCACGGAGAAATCATGAAAGGTGAGTCTTTCTGGAAAGAATTCAATGACCTGCTGCGCGATTATGCGGGTCGTCCGACTACGCTGTACTTCGCACGTCGTCTGTCCGAGAAATACGGTGCTCGCGTATATCTGAAACGTGAAGACCTGCTGCATACTGGTGCGCATAAAATCAATAACGCTATCGGCCAGGTTCTGCTGGCAAAACTAATGGGCAAAACCCGTATCATTGCTGAAACGGGTGCTGGTCAGCACGGCGTAGCAACTGCTACCGTAGCAGCGCTGTCCGGTATGGAATGTGTAATCTATATGGGCGAAGAA…
1	B	Tm12f	Tm12	9	7	G3D, E22K, F37L, W38R, L92P, A104V, I212V, I223T, S302P	TmTrpB	ATGAAAGACTACTTCGGTCCGTACGGTGGCCAGTACGTGCCGGAAATCCTGATGCCAGCTCTGAAAGAACTGGAAGCTGCGTACGAAGAAATCATGAAAGATGAGTCTCTCCGGAAAGAATTCAATGACCTGCTGCGCGATTATGCGGGTCGTCCGACTCCGCTGTACTTCGCACGTCGTCTGTCCGAAAAATACGGTGCTCGCATCTATCTGAAACGTGAAGACCTGCTGCATACTGGTGCGCATAAAATCAACAACGCTATCGGCCAGGTTCCGCTGGCAAAAAAAATGGGCAAAACCCGTATCATTGTTGAAACGGGTGCTGGTCAGCACGGCGTAGCAACTGCTACCGCAGCAGCGCTGTTCGGTATGGAATGTGTAATCTATATGGGCGAAGAA…
1	C	Tm1Ff	Tm1F	7	1	A20V, A118V, F122S, V245A, I271V, T292S, A351V	TmTrpB	ATGAAAGGCTACTTCGGTCCGTACGGTGGCCAGTACGTGCCGGAAATCCTGATGCCAGTTCTGGAAGAACTGGAAGCTGCGTACGAAGAAATCATGAAAGATGAGTCTTTCTGGAAAGAATTCAATGACCTGCTGCGCGATTATGCGGGTCGTCCGACTCCGCTGTACTTCGCACGTCGTCTGTCCGAAAAATACGGTGCTCGCATCTATCTGAAACGTGAAGACCTGCTGCATACTGGTGCGCATAAAATCAATAACGCTATCGGCCAGGTTCTGCTGGCAAAAAAAATGGGCAAAACCCGTATCATTGCTGAAACGGGTGCTGGTCAGCACGGCGTAGCAACTGCTACCGTAGCAGCGCTGTCCGGTATGGAATGTGTAATCTATATGGGCGAAGAA…
1	D	Tm4Ge	Tm4G	6	11	Y8H, *90Q, M97T, N167D, S243P, S302P, S335P	TmTripleQ90*	ATGAAAGGCTACTTCGGTCCGCACGGTGGCCAGTACGTGCCAGAAATCCTGATGGGAGCTCTGGAAGAACTGGAAGCTGCGTACGAAGAAATCATGAAAGATGAGTCTTTCTGGAAAGAATTCAATGACCTGCTACGCGATTATGCGGGTCGTCCGACTCCGCTGTACTTCGCACGTCGTCTGTCCGAAAAATACGGTGCTCGCGTATATCTGAAACGTGAAGACCTGCTGCATACTGGTGCGCATAAAATCAATAACGCTATCGGCCAGGTTCTGCTGGCAAAAAAAACGGGCAAAACCCGTATCATTGCTGAAACGGGTGCTGGTCAGCACGGCGTAGCAACTGCTACCGCAGCAGCGCTGTTCGGTATGGAATGTGTGATCTATATGGGCGAAGAA…
1	E	Tm4Gf	Tm4G	11	15	Y8H, M18V, A20P, F57L, *90Q, M97T, N167D, S243P, S302P, S335P, A351V, Y383C	TmTripleQ90*	ATGAAAGGCTACTTCGGTCCGCACGGTGGCCAGTACGTGCCAGAAATCCTGGTGGGACCTCTGGAAGAACTGGAAGCTGCGTACGAAGAAATCATGAAAGATGAGTCTTTCTGGAAAGAATTCAATGACCTGCTACGCGATTATGCGGGTCGTCCGACTCCGCTGTACCTCGCACGTCGTCTGTCCGAAAAATACGGTGCTCGCGTGTATCTGAAACGTGAAGACCTGCTGCATACTGGTGCGCATAAAATCAATAACGCTATCGGCCAGGTTCTGCTGGCAAAAAAAACGGGTAAAACCCGTATCATTGCTGAAACGGGTGCTGGTCAGCACGGCGTAGCAACTGCTACCGCAGCAGCGCTGTTCGGTATGGAATGTGTGATCTATATGGGCGAAGAA…
1	F	Tm3Cc	Tm3C	9	3	E15K, K33R, A58T, N167D, V245A, G253D, I271V, A351V, R385H	TmTriple	ATGAAAGGCTACTTCGGTCCGTACGGTGGCCAGTACGTGCCAAAAATCCTGATGGGAGCTCTGGAAGAACTGGAAGCTGCGTACGAAGAAATCATGAGAGATGAGTCTTTCTGGAAAGAATTCAATGACCTGCTGCGCGATTATGCGGGTCGTCCGACTCCGCTGTACTTCACACGTCGTCTGTCCGAAAAATACGGTGCTCGCGTATATCTGAAACGTGAAGACCTGCTGCATACTGGTGCGCATAAAATCAATAACGCTATCGGCCAGGTTCTGCTGGCAAAAAAAATGGGCAAAACCCGTATCATTGCTGAAACGGGTGCTGGTCAGCACGGCGTAGCAACTGCTACCGCAGCAGCGCTGTTCGGTATGGAATGTGTAATCTATATGGGCGAAGAA…
1	G	Tm3Cf	Tm3C	9	3	E15K, I31T, A58T, A118V, E143Q, G217S, V245A, S292T, G339D	TmTriple	ATGAAAGGCTACTTCGGTCCGTACGGTGGCCAGTACGTGCCAAAAATCCTGATGGGAGCTCTGGAAGAACTGGAAGCTGCGTACGAAGAAACCATGAAAGATGAGTCTTTCTGGAAAGAATTCAATGACCTGCTGCGCGATTATGCGGGTCGTCCGACTCCGCTGTACTTCACACGTCGTCTGTCCGAAAAATACGGCGCTCGCGTATATCTGAAACGTGAAGACCTGCTGCATACTGGTGCGCATAAAATCAATAACGCTATCGGCCAGGTTCTGCTGGCAAAAAAAATGGGCAAAACCCGTATCATTGCTGAAACGGGTGCTGGTCAGCACGGCGTAGCAACTGCTACCGTAGCAGCGCTGTTCGGTATGGAATGTGTAATCTATATGGGCGAAGAA…
1	H	Tm3Cg	Tm3C	11	4	E15K, A58T, E63G, A118V, A119T, I184V, I271V, Y273C, I332V, S335P, A351V	TmTriple	ATGAAAGGCTACTTCGGTCCGTACGGTGGCCAGTACGTGCCAAAAATCCTGATGGGAGCTCTGGAAGAACTGGAAGCTGCGTACGAAGAAATCATGAAAGATGAGTCTTTCTGGAAAGAATTCAATGACCTGCTGCGCGATTATGCGGGTCGTCCGACTCCGCTGTACTTCACACGCCGTCTGTCCGGAAAATACGGTGCTCGCGTATATCTGAAACGTGAAGACCTGCTGCATACTGGTGCGCATAAAATCAACAACGCTATCGGCCAGGTTCTGCTGGCAAAAAAAATGGGCAAAACCCGTATCATTGCTGAAACGGGTGCTGGTCAGCACGGCGTAGCAACTGCTACCGTAACAGCGCTGTTCGGTATGGAATGTGTGATCTATATGGGCGAAGAA…
1	R	Tm3Df	Tm3D	9	6	E15K, A58T, A118V, E143Q, T179A, V250I, T259A, I271V, A351V	TmTriple	ATGAAAGGCTACTTCGGTCCGTACGGTGGCCAGTACGTGCCAAAAATCCTGATGGGAGCTCTGGAAGAACTGGAAGCTGCGTACGAAGAAATCATGAAAGATGAGTCTTTCTGGAAAGAATTCAATGACCTGCTGCGCGATTATGCGGGTCGTCCGACTCCGCTGTACTTCACACGTCGTCTGTCCGAAAAATACGGTGCTCGCGTATATCTGAAACGTGAAGACCTGCTGCACACTGGTGCGCATAAAATCAATAACGCTATCGGCCAGGTTCTGCTGGCAAAAAAAATGGGCAAAACCCGTATCATTGCTGAAACGGGTGCTGGTCAGCACGGCGTAGCAACTGCTACCGTAGCAGCGCTGTTCGGTATGGAATGTGTAATCTATATGGGCGAAGAA…
1	J	Tm33f	Tm33	10	5	E22K, I88T, K95R, T117A, A119T, Y193H, A234V, I248V, I271V, K361R	TmTriple	ATGAAAGGCTACTTCGGTCCGTACGGTGGCCAGTATGTGCCAGAAATCCTGATGGGAGCTCTGAAAGAACTGGAAGCTGCGTACGAAGAAATCATGAAAGATGAGTCTTTCTGGAAAGAATTCAATGACCTGCTGCGCGATTATGCGGGTCGTCCGACTCCGCTGTACTTCGCACGTCGTCTGTCCGAAAAATACGGTGCTCGCGTATATCTGAAACGTGAAGACCTGCTACATACTGGTGCGCATAAAATCAATAACGCTACCGGCCAGGTTCTGCTGGCAAGAAAAATGGGCAAAACCCGTATCATTGCTGAAACGGGTGCTGGTCAGCACGGCGTAGCAACTGCTGCCGCAACAGCGCTGTTCGGTATGGAATGTGTAATCTATATGGGCGAAGAA…
1	K	Tm34e	Tm34	9	7	Y8H, A119T, F122S, N167D, I174F, I195T, E206G, Y352C, I388T	TmTriple	ATGAAAGGCTACTTCGGACCGCACGGTGGCCAGTACGTGCCAGAAATCCTGATGGGAGCTCTGGAAGAACTGGAAGCTGCGTACGAAGAAATCATGAAAGATGAGTCTTTCTGGAAAGAATTCAATGACCTGCTGCGCGATTATGCGGGTCGTCCGACTCCGCTGTACTTCGCACGTCGTCTGTCCGAAAAATACGGTGCTCGCGTATATCTGAAACGTGAAGACCTGCTGCATACTGGTGCGCATAAAATCAACAATGCTATCGGCCAGGTTCTGCTGGCAAAAAAAATGGGCAAAACCCGTATCATTGCTGAAACGGGTGCTGGTCAGCACGGTGTAGCAACTGCTACCGCAACAGCGCTGTCCGGTATGGAATGTGTAATCTATATGGGCGAAGAA…
1	L	Tm34f	Tm34	8	6	E30G, K96L, P140L, N167D, I184F, L213P, G228S, I388T	TmTriple	ATGAAAGGCTACTTCGGTCCGTACGGTGGCCAGTACGTGCCGGAAATCCTGATGGGAGCTCTGGAAGAACTGGAAGCTGCGTACGAAGGAATCATGAAAGATGAGTCTTTCTGGAAAGAATTCAATGACCTGCTGCGCGATTATGCGGGTCGTCCGACTCCGCTGTACTTCGCACGTCGTCTGTCCGAGAAATACGGTGCTCGCGTATATCTGAAACGTGAAGACCTGCTGCATACTGGTGCGCATAAAATCAATAACGCTATCGGCCAGGTTCTGCTGGCAAAACTAATGGGCAAAACCCGTATCATTGCTGAAACGGGTGCTGGTCAGCACGGCGTAGCAACTGCTACCGCAGCAGCGCTGTTCGGTATGGAATGTGTAATCTATATGGGCGAAGAA…
1	M	Tm35f	Tm35	5	3	K39E, K95_K96insK, T117A, K270E, I271N	TmTriple	ATGAAAGGCTACTTCGGTCCGTACGGTGGCCAGTACGTGCCAGAAATCCTGATGGGAGCTCTGGAAGAACTGGAAGCTGCGTACGAAGAAATCATGAAAGATGAGTCTTTCTGGGAAGAATTCAATGACCTGCTGCGCGATTATGCGGGTCGTCCGACTCCGCTGTACTTCGCACGTCGTCTGTCCGAAAAATACGGTGCTCGCGTGTATCTGAAACGTGAAGACCTGCTGCATACTGGTGCGCATAAAATCAATAACGCTATCGGCCAGGTTCTGCTGGCAAAAAAAAAAATGGGCAAAACCCGTATCATTGCTGAAACGGGTGCTGGTCAGCACGGCGTAGCAACTGCTGCCGCAGCAGCGCTGTTCGGTATGGAATGTGTAATCTATATGGGCGAA…
1	N	Tm36b	Tm36	7	11	G3D, D43G, R60C, I102T, N167D, L274S, L375V	TmTriple	ATGAAAGACTACTTCGGTCCGTACGGTGGCCAGTACGTGCCAGAGATCCTGATGGGAGCTCTGGAAGAACTGGAAGCTGCATACGAAGAAATCATGAAAGATGAGTCTTTCTGGAAAGAATTCAATGGCCTGCTGCGCGATTATGCGGGTCGTCCGACTCCGCTGTACTTCGCACGTTGTCTGTCCGAAAAATACGGTGCTCGCGTATATCTGAAACGTGAAGACCTGCTGCATACTGGTGCACATAAAATCAACAACGCTATCGGCCAGGTTCTGCTGGCAAAAAAAATGGGCAAAACCCGCACCATTGCTGAAACGGGTGCTGGTCAGCACGGCGTAGCAACTGCTACCGCAGCAGCGCTGTTCGGTATGGAATGTGTAATCTATATGGGCGAAGAA…
1	O	Tm36e	Tm36	10	1	R46H, F57Y, A118T, G123A, N167D, I241V, A330V, A349T, G360D, Y383H	TmTriple	ATGAAAGGCTACTTCGGTCCGTACGGTGGCCAGTACGTGCCAGAAATCCTGATGGGGGCTCTGGAAGAACTGGAAGCTGCGTACGAAGAAATCATGAAAGATGAGTCTTTCTGGAAAGAATTCAATGACCTGCTGCACGATTATGCGGGTCGTCCGACTCCGCTGTACTACGCACGTCGTCTGTCCGAAAAATACGGTGCTCGCGTATATCTGAAACGTGAAGACCTGCTGCATACTGGTGCGCATAAAATCAATAACGCTATCGGCCAGGTTCTGCTGGCAAAAAAAATGGGCAAAACCCGTATCATTGCTGAAACGGGTGCTGGTCAGCACGGCGTAGCAACTGCTACCACAGCAGCGCTGTTCGCTATGGAATGTGTAATCTATATGGGCGAAGAA…
1	P	Tm36f	Tm36	6	14	G3D, E30G, I102T, P140L, N167D, L213P	TmTriple	ATGAAAGACTACTTCGGTCCGTACGGTGGCCAGTACGTGCCGGAAATCCTGATGGGAGCTCTGGAAGAACTGGAAGCTGCGTACGAAGGAATCATGAAAGATGAGTCTTTCTGGAAAGAATTCAATGACCTGCTGCGCGATTATGCGGGTCGTCCGACTCCGCTGTACTTCGCACGTCGTCTGTCCGAGAAATACGGTGCTCGCGTATATCTGAAACGTGAAGACCTGCTGCATACTGGTGCACATAAAATCAACAACGCTATCGGTCAGGTTCTGCTGGCAAAAAAAATGGGCAAAACCCGCACCATTGCTGAAACGGGTGCTGGTCAGCACGGCGTAGCAACTGCTACCGCAGCAGCGCTGTTCGGTATGGAATGTGTAATCTATATGGGCGAAGAA…
2	B1	Tm11-B1	Tm11	16	11	G3D, A20T, D47N, R60H, R68H, L76M, A118V, V127I, P140L, N176S, V250I, T259A, I271V, E313V, A351V, N380S	WT TmTrpB	ATGAAAGACTACTTCGGTCCGTACGGTGGCCAGTACGTGCCGGAAATCCTGATGCCAACTCTGGAAGAACTGGAAGCTGCGTACGAAGAAATCATGAAAGATGAGTCTTTCTGGAAAGAATTCAATGACCTGCTGCGCAATTATGCGGGTCGCCCGACTCCGCTGTACTTCGCACGTCATCTGTCCGAAAAATACGGTGCTCACATCTATCTGAAACGTGAAGACATGCTACATACTGGTGCGCATAAAATCAATAACGCTATCGGCCAGGTTCTGCTGGCAAAAAAAATGGGCAAAACCCGTATCATTGCTGAAACGGGTGCTGGTCAGCACGGCGTAGCAACTGCTACCGTAGCAGCGCTGTTCGGTATGGAATGTATAATCTATATGGGCGAAGAA…
2	B3	Tm11-B3	Tm11	12	7	G3D, A20T, M32I, D47N, R60H, L76M, A118V, V127I, N176S, K268R, E313V, N380S	WT TmTrpB	ATGAAAGACTACTTCGGTCCGTACGGTGGCCAGTACGTGCCGGAAATCCTGATGCCAACTCTGGAAGAACTGGAAGCTGCGTACGAAGAAATCATAAAAGATGAGTCTTTCTGGAAAGAATTCAATGACCTGCTGCGCAATTATGCGGGTCGCCCGACTCCGCTGTACTTCGCACGTCATCTGTCCGAAAAATACGGTGCTCGCATCTATCTGAAACGTGAAGACATGCTACATACTGGTGCGCATAAAATCAATAACGCTATCGGCCAGGTTCTGCTGGCAAAAAAAATGGGCAAAACCCGTATCATTGCTGAAACGGGTGCTGGTCAGCACGGCGTAGCAACTGCTACCGTAGCAGCGCTGTTCGGTATGGAATGTATAATCTATATGGGCGAAGAA…
2	B4	Tm11-B4	Tm11	14	10	G3D, A20T, D47N, R60H, L76M, A118V, V127I, I195T, I196V, K268R, E313V, K316R, I341T, N380S	WT TmTrpB	ATGAAAGACTACTTCGGTCCGTACGGTGGCCAGTACGTGCCGGAAATCCTGATGCCAACTCTGGAAGAACTGGAAGCTGCGTACGAAGAAATCATGAAAGATGAGTCTTTCTGGAAAGAATTCAATGACCTGCTGCGCAACTATGCGGGTCGCCCGACTCCGCTGTACTTCGCACGTCATCTGTCCGAAAAATACGGTGCTCGCATCTATCTGAAACGTGAAGACATGCTACATACTGGTGCGCATAAAATCAATAACGCTATCGGCCAGGTTCTGCTGGCAAAAAAAATGGGCAAAACCCGTATCATTGCTGAAACGGGTGCTGGTCAGCACGGCGTAGCAACTGCTACCGTAGCAGCGCTGTTCGGTATGGAATGTATAATCTATATGGGCGAAGAA…
2	B6	Tm11-B6	Tm11	14	9	A20T, D47N, R60H, L76M, T100A, A118V, V127I, N176S, K268R, I271T, W286R, E313V, V378A, N380S	WT TmTrpB	ATGAAAGGCTACTTCGGTCCGTACGGTGGCCAGTACGTGCCGGAAATCCTGATGCCAACTCTGGAAGAACTGGAAGCTGCGTACGAAGAAATCATGAAAGATGAGTCTTTCTGGAAAGAATTCAATGACCTGCTGCGCAATTATGCGGGTCGCCCGACTCCGCTGTACTTCGCACGTCATCTGTCCGAAAAATACGGTGCTCGCATCTATCTGAAACGTGAAGACATGCTACATACTGGTGCGCATAAAATCAATAACGCTATCGGCCAGGTTCTGCTGGCAAAAAAAATGGGCAAAGCCCGTATCATTGCCGAAACGGGTGCTGGTCAGCACGGCGTAGCAACTGCTACCGTAGCAGCACTGTTCGGTATGGAATGTATAATCTATATGGGCGAAGAA…
2	B8	Tm11-B8	Tm11	12	9	G3D, A20T, M32I, R60H, L76M, A118V, V127I, K163E, N176S, K268R, E313V, N380S	WT TmTrpB	ATGAAAGACTACTTCGGTCCGTACGGTGGCCAGTACGTGCCGGAAATCCTGATGCCAACTCTGGAAGAACTGGAAGCTGCGTACGAAGAAATCATAAAAGATGAGTCTTTCTGGAAAGAATTCAATGACCTGCTGCGCGATTATGCGGGTCGCCCGACTCCGCTGTACTTCGCACGTCATCTGTCCGAAAAATACGGTGCTCGCATCTATCTGAAACGTGAAGACATGCTGCATACTGGTGCGCATAAAATCAATAACGCTATCGGCCAGGTTCTGCTGGCAAAAAAAATGGGCAAAACCCGTATCATTGCTGAAACGGGTGCTGGTCAGCATGGCGTAGCAACTGCTACCGTAGCAGCGCTGTTCGGTATGGAATGTATAATCTATATGGGCGAAGAA…
2	D5	Tm12-D5	Tm12	9	10	E22K, F37L, W38R, L92P, G131R, I212V, I223T, I248T, S302P	WT TmTrpB	ATGAAAGGCTACTTCGGTCCGTACGGTGGCCAGTACGTGCCGGAAATCCTGATGCCAGCTCTGAAAGAACTGGAAGCTGCGTACGAAGAAATCATGAAAGATGAGTCTCTCCGGAAAGAATTCAATGACCTGCTGCGCGATTATGCGGGCCGTCCGACTCCACTGTACTTCGCACGTCGTCTGTCCGAAAAATACGGTGCTCGCATCTACCTGAAACGTGAAGACCTACTGCATACTGGTGCGCATAAAATCAATAACGCTATCGGCCAGGTTCCGCTGGCAAAAAAAATGGGCAAAACCCGTATCATTGCTGAAACGGGTGCTGGTCAGCACGGCGTAGCAACTGCTACCGCAGCAGCGCTGTTCGGTATGGAATGTGTAATCTATATGCGCGAAGAA…
2	D4	Tm12-D4	Tm12	7	5	G3D, E22K, F37L, W38R, L92P, T323A, V384A	WT TmTrpB	ATGAAAGACTACTTCGGTCCGTACGGTGGCCAGTACGTGCCGGAAATCCTGATGCCAGCTCTGAAAGAACTGGAAGCTGCGTACGAAGAAATCATGAAAGATGAGTCTCTCCGGAAAGAATTCAATGACCTGCTGCGCGATTATGCGGGTCGTCCGACTCCACTGTACTTCGCACGTCGTCTGTCCGAAAAATACGGTGCTCGCATCTATCTGAAACGTGAAGACCTGCTGCATACTGGTGCGCATAAAATCAATAACGCTATCGGCCAGGTTCCGCTGGCAAAAAAAATGGGCAAAACCCGTATCATTGCTGAAACGGGTGCTGGTCAGCACGGCGTAGCAACTGCTACCGCAGCAGCGCTGTTCGGTATGGAATGTGTAATCTATATGGGCGAAGAA…
2	D8	Tm12-D8	Tm12	7	6	G3D, E22K, F37L, W38R, L92P, V250A, S368P	WT TmTrpB	ATGAAAGACTACTTCGGTCCGTACGGTGGCCAGTACGTGCCGGAAATCCTGATGCCAGCTCTGAAAGAACTGGAAGCTGCGTACGAAGAAATCATGAAAGATGAGTCTCTCCGGAAAGAATTCAATGACCTGCTGCGCGATTATGCGGGTCGTCCGACTCCGCTGTACTTCGCACGTCGTCTGTCCGAAAAATACGGTGCTCGCATCTATCTGAAACGTGAAGACCTGCTGCATACTGGTGCGCATAAAATCAACAACGCTATCGGCCAGGTTCCGCTGGCAAAAAAAATGGGCAAAACCCGTATCATTGCTGAAACGGGTGCTGGTCAGCACGGTGTAGCAACTGCTACCGCAGCAGCGCTGTTCGGTATGGAATGTGTAATCTATATGGGCGAAGAA…
2	D7	Tm12-D7	Tm12	9	8	A20T, F37L, W38R, F57Y, L92P, K209R, I212V, I223T, K278R	WT TmTrpB	ATGAAAGGCTACTTCGGTCCGTACGGTGGCCAGTACGTGCCGGAAATCCTGATGCCAACTCTGGAAGAACTGGAAGCTGCGTACGAAGAAATCATGAAAGATGAGTCTCTCCGGAAAGAATTCAATGACCTGCTGCGCGATTATGCGGGTCGTCCGACTCCGCTGTACTACGCACGTCGTCTGTCCGAAAAATACGGTGCTCGCATCTATCTGAAACGTGAAGACCTGCTGCATACTGGTGCGCATAAAATCAACAACGCTATCGGCCAGGTTCCGCTGGCAAAAAAAATGGGCAAAACCCGTATCATTGCTGAAACGGGTGCTGGTCAGCACGGCGTAGCAACTGCTACCGCAGCAGCGCTGTTCGGTATGGAATGTGTAATCTATATGGGCGAAGAA…
2	D6	Tm12-D6	Tm12	10	5	G3D, E22K, F37L, W38R, L76P, I88T, L92P, S302P, H381Q, V384A	WT TmTrpB	ATGAAAGACTACTTCGGTCCGTACGGTGGCCAGTACGTGCCGGAAATCCTGATGCCAGCTCTGAAAGAACTGGAAGCTGCGTACGAAGAAATCATGAAAGATGAGTCTCTCCGGAAAGAATTCAATGACCTGCTGCGCGATTATGCGGGTCGTCCGACTCCGCTGTACTTCGCACGTCGTCTGTCCGAAAAATACGGTGCTCGCATCTATCTGAAACGTGAAGACCCGCTGCATACTGGTGCGCATAAAATCAATAACGCTACCGGCCAGGTTCCGCTGGCAAAAAAAATGGGCAAAACCCGTATCATTGCTGAAACGGGTGCTGGTCAGCACGGCGTAGCAACTGCTACCGCAGCAGCGCTGTTCGGTATGGAATGTGTAATCTATATGGGCGAAGAA…
2	D3	Tm12-D3	Tm12	7	9	G3D, E22K, F37L, W38R, L92P, K278R, S302P	WT TmTrpB	ATGAAAGACTACTTCGGTCCGTACGGTGGCCAGTACGTGCCGGAAATCCTGATGCCAGCTCTGAAAGAGCTGGAAGCTGCGTACGAAGAAATCATGAAAGATGAGTCTCTCCGGAAAGAATTCAACGACCTGCTACGCGACTATGCGGGTCGTCCGACTCCACTGTACTTCGCACGTCGTCTGTCCGAAAAATACGGTGCTCGCATCTATCTGAAACGTGAAGACCTGCTGCATACTGGTGCGCATAAAATCAATAACGCTATCGGCCAGGTTCCGCTGGCAAAAAAAATGGGCAAAACCCGTATCATTGCTGAAACGGGTGCTGGTCAGCACGGCGTAGCAACTGCTACCGCAGCAGCGCTGTTCGGTATGGAATGTGTAATCTATATGGGCGAAGAA…
2	C2	Tm12-C2	Tm12	9	9	G3D, E22K, E29G, F37L, W38R, K64E, L92P, W286C, V384A	WT TmTrpB	ATGAAAGACTACTTCGGTCCGTACGGTGGCCAGTACGTGCCGGAAATCCTGATGCCAGCTCTGAAAGAACTGGAAGCTGCGTACGGAGAAATCATGAAAGATGAGTCTCTCCGGAAAGAATTCAATGACCTGCTGCGCGATTATGCGGGTCGCCCGACTCCGCTGTACTTCGCACGTCGTCTGTCCGAAGAATACGGTGCTCGCATCTATCTGAAACGTGAAGACCTGCTGCATACTGGTGCACATAAAATCAATAACGCTATCGGCCAGGTTCCGCTGGCAAAAAAAATGGGCAAAACCCGTATCATTGCTGAAACGGGTGCTGGTCAGCACGGCGTAGCAACTGCTACCGCAGCAGCGCTGTTCGGTATGGAATGTGTAATCTATATGGGCGAAGAA…
2	D1	Tm12-D1	Tm12	8	9	G3D, E22K, F37L, W38R, L92P, Y182C, Y222H, F240L	WT TmTrpB	ATGAAAGACTACTTCGGTCCGTACGGTGGCCAGTACGTGCCGGAAATCCTGATGCCAGCTCTGAAAGAACTGGAAGCTGCGTACGAAGAAATCATGAAAGATGAGTCTCTCCGGAAAGAATTCAATGACCTGCTGCGCGATTATGCGGGCCGTCCGACTCCACTGTACTTCGCACGTCGTCTGTCCGAAAAATACGGTGCTCGCATCTATCTGAAACGTGAAGACCTGCTGCATACTGGTGCGCATAAAATCAATAACGCTATCGGCCAGGTTCCGCTGGCAAAAAAAATGGGCAAAACCCGTATCATTGCTGAAACGGGTGCTGGTCAGCACGGTGTAGCAACTGCTACCGCAGCAGCGCTGTTCGGTATGGAATGTGTAATCTATATGGGCGAAGAA…
2	A1	Tm1F-A1	Tm1F	9	4	A20V, M32T, A118T, R218C, I241N, T259A, G260D, T279S, F280L	WT TmTrpB	ATGAAAGGCTACTTCGGTCCGTACGGTGGCCAGTACGTGCCGGAAATCCTGATGCCAGTTCTGGAAGAACTGGAAGCTGCGTACGAAGAAATCACGAAAGATGAGTCTTTCTGGAAAGAATTCAATGACCTGCTGCGCGATTATGCGGGTCGTCCGACTCCGCTGTACTTCGCACGTCGTCTGTCCGAAAAATACGGTGCTCGCATCTATCTGAAACGTGAAGACCTGCTGCATACTGGTGCGCATAAAATCAATAACGCTATCGGCCAGGTTCTGCTGGCAAAAAAAATGGGCAAAACCCGTATCATTGCTGAAACGGGTGCTGGTCAGCACGGCGTAGCAACCGCTACCACAGCAGCGCTGTTCGGTATGGAATGTGTAATCTATATGGGCGAAGAA…
2	A7	Tm1F-A7	Tm1F	10	8	V13M, A20V, Y28H, D47G, T115S, A118T, G249D, T279S, F280L, Y319C	WT TmTrpB	ATGAAAGGCTACTTCGGTCCGTATGGTGGCCAGTACATGCCGGAAATCCTGATGCCAGTTCTGGAAGAACTGGAAGCTGCTCACGAAGAAATCATGAAAGATGAGTCTTTCTGGAAAGAATTCAATGACCTGCTGCGCGGTTATGCGGGTCGTCCGACTCCGCTGTACTTCGCACGTCGTCTGTCCGAAAAATACGGTGCTCGCATCTATCTGAAACGTGAAGACCTGCTGCATACTGGTGCGCATAAAATCAATAACGCTATCGGCCAGGTTCTGCTGGCAAAAAAAATGGGCAAAACCCGTATCATTGCTGAAACGGGTGCTGGTCAGCACGGCGTAGCAAGTGCTACCACAGCAGCGCTGTTCGGTATGGAATGTGTAATCTATATGGGCGAAGAA…
2	A6	Tm1F-A6	Tm1F	8	4	A20V, A118T, G230C, K261E, T279S, F280L, I356V, N357Y	WT TmTrpB	ATGAAAGGCTACTTCGGTCCGTACGGTGGCCAGTACGTGCCGGAAATCCTGATGCCAGTTCTGGAAGAACTGGAAGCTGCGTACGAAGAAATCATGAAAGATGAGTCTTTCTGGAAAGAATTCAATGACCTGCTGCGCGATTATGCGGGTCGTCCGACTCCGCTGTACTTCGCACGTCGTCTGTCCGAAAAATACGGTGCTCGCATCTATCTGAAACGTGAAGACCTGCTGCATACTGGTGCGCATAAAATCAATAACGCTATCGGCCAGGTTCTGCTGGCAAAAAAAATGGGCAAAACCCGTATCATTGCTGAAACGGGTGCTGGTCAGCACGGCGTAGCAACTGCTACCACAGCAGCGCTGTTCGGTATGGAATGTGTAATCTATATGGGCGAAGAA…
2	A5	Tm1F-A5	Tm1F	8	6	A20V, T106A, A118T, V188I, S277F, T279S, F280L, I356T	WT TmTrpB	ATGAAAGGCTACTTCGGTCCGTACGGTGGCCAGTACGTGCCGGAAATCCTGATGCCAGTTCTGGAAGAACTGGAAGCTGCGTACGAAGAAATCATGAAAGATGAGTCTTTCTGGAAAGAATTCAATGACCTGCTGCGCGATTATGCGGGTCGTCCGACTCCGCTGTACTTCGCACGTCGTCTGTCCGAAAAATACGGTGCTCGCATCTACCTGAAACGTGAAGACCTGCTGCATACTGGTGCGCATAAAATCAATAACGCTATCGGCCAGGTTCTGTTGGCAAAAAAAATGGGCAAAACCCGTATCATTGCTGAAGCGGGTGCTGGTCAGCACGGCGTAGCAACTGCTACCACAGCAGCGCTGTTCGGTATGGAATGTGTAATCTATATGGGCGAAGAA…
2	A4	Tm1F-A4	Tm1F	7	5	A20V, A118T, T279S, F280L, Y319C, I356T, K361R	WT TmTrpB	ATGAAAGGCTACTTCGGTCCGTACGGTGGCCAGTACGTGCCGGAAATCCTGATGCCAGTTCTGGAAGAACTGGAAGCTGCGTACGAAGAAATCATGAAAGATGAGTCTTTCTGGAAAGAATTCAATGACCTGCTGCGCGATTATGCGGGTCGTCCGACTCCGCTGTACTTCGCACGTCGTCTGTCCGAAAAATACGGTGCTCGCATCTATCTGAAACGTGAAGACCTGCTGCATACTGGTGCGCATAAAATCAATAACGCTATCGGCCAGGTTCTGCTGGCAAAAAAAATGGGCAAAACCCGTATCATTGCTGAAACGGGTGCTGGTCAGCACGGCGTAGCAACTGCTACCACAGCAGCGCTGTTCGGTATGGAATGTGTAATCTATATGGGCGAAGAA…
2	A3	Tm1F-A3	Tm1F	7	7	A20V, T115S, A118T, I136V, T279S, F280L, Y319C	WT TmTrpB	ATGAAAGGCTACTTCGGTCCGTACGGTGGCCAGTACGTGCCGGAAATCCTGATGCCAGTTCTGGAAGAACTGGAAGCTGCGTACGAAGAAATCATGAAAGATGAGTCTTTCTGGAAAGAATTCAATGACCTGCTGCGCGATTATGCGGGTCGTCCGACTCCGCTGTACTTCGCACGTCGTCTGTCCGAAAAATACGGTGCTCGCATCTACCTGAAACGTGAAGACCTGCTGCATACTGGTGCGCATAAAATCAATAACGCTATCGGCCAGGTTCTGCTGGCAAAAAAAATGGGCAAAACCCGTATCATTGCTGAAACGGGTGCTGGTCAGCACGGCGTAGCAAGTGCTACCACAGCAGCGCTGTTCGGTATGGAATGTGTAATCTATATGGGCGAAGAA…
2	A2	Tm1F-A2	Tm1F	8	4	A20V, V91A, A118T, V197I, K268R, T279S, F280L, Q283*	WT TmTrpB	ATGAAAGGCTACTTCGGTCCGTACGGTGGCCAGTACGTGCCGGAAATCCTGATGCCAGTTCTGGAAGAACTGGAAGCTGCGTACGAAGAAATCATGAAAGATGAGTCTTTCTGGAAAGAATTCAATGACCTGCTGCGCGATTATGCGGGTCGTCCGACTCCGCTGTACTTCGCACGTCGTCTGTCCGAAAAATACGGTGCTCGCATCTATCTGAAACGTGAAGACCTGCTGCATACTGGTGCGCATAAAATCAATAACGCTATCGGCCAGGCTCTGCTGGCAAAAAAAATGGGCAAAACCCGTATCATTGCTGAAACGGGTGCTGGTCAGCACGGCGTAGCAACTGCTACCACAGCAGCGCTGTTCGGTATGGAATGTGTAATCTATATGGGCGAAGAA…
2	A8	Tm1F-A8	Tm1F	6	2	A20V, K39E, A118T, V197I, T279S, F280L	WT TmTrpB	ATGAAAGGCTACTTCGGTCCGTACGGTGGCCAGTACGTGCCGGAAATCCTGATGCCAGTTCTGGAAGAACTGGAAGCTGCGTACGAAGAAATCATGAAAGATGAGTCTTTCTGGGAAGAATTCAATGACCTGCTGCGCGATTATGCGGGTCGTCCGACTCCGCTGTACTTCGCACGTCGTCTGTCCGAAAAATACGGTGCTCGCATCTATCTGAAACGTGAAGACCTGCTGCATACTGGTGCGCATAAAATCAATAACGCTATCGGCCAGGTTCTGCTGGCAAAAAAAATGGGCAAAACCCGTATCATTGCTGAAACGGGTGCTGGTCAGCACGGCGTAGCAACTGCTACCACAGCAGCGCTGTTCGGTATGGAATGTGTAATCTATATGGGCGAAGAA…
2	F3	Tm4G-F3	Tm4G	14	8	Y8H, A20P, *90Q, K95R, M97T, G98D, I136T, N167D, E168K, I174V, S243P, W286R, S302P, S335P, E376G	TmTripleQ90*	ATGAAAGGATACTTCGGTCCGCACGGTGGCCAGTACGTGCCAGAAATCCTGATGGGACCTCTGGAAGAACTGGAAGCTGCGTACGAAGAAATCATGAAAGATGAGTCTTTCTGGAAAGAATTCAATGACCTGCTACGCGATTATGCGGGTCGTCCGACTCCGCTGTACTTCGCACGTCGTCTGTCCGAAAAATACGGTGCTCGCGTATATCTGAAACGTGAAGACCTGCTGCATACTGGTGCGCATAAAATCAATAACGCTATCGGCCAGGTTCTGCTGGCAAGAAAAACGGACAAAACCCGTATCATTGCTGAAACGGGTGCTGGTCAGCACGGCGTAGCAACTGCTACCGCAGCAGCGCTGTTCGGTATGGAATGTGTGATCTATATGGGCGAAGAA…
2	F5	Tm4G-F5	Tm4G	14	8	Y8H, A20P, *90Q, K95R, M97T, I136T, N167D, Y193C, K215E, F240L, S243P, S302P, S335P, K361E, E376G	TmTripleQ90*	ATGAAAGGCTACTTCGGTCCGCACGGTGGCCAGTACGTGCCAGAAATCCTGATGGGACCTCTGGAAGAACTGGAAGCTGCGTACGAAGAAATCATGAAAGATGAGTCTTTCTGGAAAGAATTCAATGACCTGCTACGCGATTATGCGGGTCGTCCGACTCCGCTGTACTTCGCACGTCGTCTGTCCGAAAAATACGGTGCTCGCGTATATCTGAAACGTGAAGACCTGCTGCATACTGGTGCGCATAAAATCAATAACGCTATCGGCCAGGTTCTGCTGGCAAGAAAAACGGGCAAAACCCGTATCATTGCTGAAACGGGTGCTGGTCAGCACGGCGTAGCAACTGCTACCGCAGCAGCGCTGTTCGGTATGGAATGTGTGATCTATATGGGCGAAGAA…
2	F6	Tm4G-F6	Tm4G	11	9	A20P, G80D, *90Q, M97T, I136T, N167D, R171C, T208A, S243P, S294P, S302P, R385H	TmTripleQ90*	ATGAAAGGATACTTCGGTCCGTACGGTGGCCAGTACGTGCCAGAAATCCTGATGGGACCTCTGGAAGAACTGGAAGCTGCGTACGAAGAAATCATGAAAGATGAGTCTTTCTGGAAAGAATTCAATGACCTGCTACGCGATTATGCGGGTCGTCCGACTCCGCTGTACTTCGCACGTCGTCTGTCCGAAAAATACGGTGCTCGCGTATATCTGAAACGCGAAGACCTGCTGCATACTGATGCGCATAAAATCAATAACGCTATCGGCCAGGTTCTGCTGGCAAAAAAAACGGGCAAAACCCGTATCATTGCTGAAACGGGTGCTGGTCAGCACGGCGTAGCAACTGCTACCGCAGCAGCGCTGTTCGGTATGGAATGTGTGATCTATATGGGCGAAGAA…
2	F7	Tm4G-F7	Tm4G	9	6	A20P, E22K, *90Q, M97T, N167D, C226S, S243P, S302P, S335P, Y383H	TmTripleQ90*	ATGAAAGGCTACTTCGGTCCGTACGGTGGCCAGTACGTGCCAGAAATCCTGATGGGACCTCTGAAAGAACTGGAAGCTGCGTACGAAGAAATCATGAAAGATGAGTCTTTCTGGAAAGAATTCAATGACCTGCTACGCGATTATGCGGGTCGTCCGACTCCGCTGTACTTCGCACGTCGTCTGTCCGAAAAATACGGTGCTCGCGTATATCTGAAACGTGAAGACCTGCTGCATACTGGTGCGCATAAAATCAATAACGCTATCGGCCAGGTTCTGCTGGCAAAAAAAACGGGCAAAACCCGTATCATTGCTGAAACGGGTGCTGGTCAGCACGGCGTAGCAACTGCTACCGCAGCAGCGCTGTTCGGTATGGAATGTGTGATCTATATGGGCGAAGAA…
2	F2	Tm4G-F2	Tm4G	16	6	Y8H, G10D, M18V, A20P, F57L, *90Q, M97T, I136T, N167D, I174V, V224I, S243P, K278R, S302P, S335P, E338G, E376G	TmTripleQ90*	ATGAAAGGCTACTTCGGTCCGCACGGTGACCAGTACGTGCCAGAAATCCTGGTGGGACCTCTGGAAGAACTGGAAGCTGCGTACGAAGAAATCATGAAAGATGAGTCTTTCTGGAAAGAATTCAATGACCTGCTACGCGATTATGCGGGTCGTCCGACTCCGCTGTACCTCGCACGTCGTCTGTCCGAAAAATACGGTGCTCGCGTATATCTGAAACGTGAAGACCTGCTGCATACTGGTGCGCATAAAATCAATAACGCTATCGGCCAGGTTCTGCTGGCAAAAAAAACGGGCAAAACCCGTATCATTGCTGAAACGGGTGCTGGTCAGCACGGCGTAGCAACTGCTACCGCAGCAGCGCTGTTCGGTATGGAATGTGTGATCTATATGGGCGAAGAA…
2	F1	Tm4G-F1	Tm4G	11	9	Y8H, M18V, A20P, R59S, *90Q, K95R, M97T, N167D, S243P, S302P, S335P, E376G	TmTripleQ90*	ATGAAAGGCTACTTCGGTCCGCACGGTGGCCAGTACGTGCCAGAAATCCTGGTGGGACCTCTGGAAGAACTGGAAGCTGCGTACGAAGAAATCATGAAAGATGAGTCTTTCTGGAAAGAATTCAATGACCTGCTACGCGATTATGCGGGTCGTCCGACTCCGCTGTACTTCGCAAGTCGTCTGTCCGAAAAATACGGTGCTCGCGTATATCTGAAGCGTGAAGACCTGCTGCATACTGGTGCGCATAAAATCAATAACGCTATCGGCCAGGTTCTGCTGGCAAGAAAAACGGGCAAAACCCGTATCATTGCTGAAACGGGTGCTGGTCAGCACGGCGTAGCAACTGCTACCGCAGCAGCGCTGTTCGGTATGGAATGTGTGATCTATATGGGCGAAGAA…
2	C8	Tm3C-C8	Tm3C	10	5	E15K, A27V, A58T, T79A, A118V, V245T, I271V, I332V, A351V, Y383C	TmTriple	ATGAAAGGCTACTTCGGTCCGTACGGTGGCCAGTACGTGCCAAAAATCCTGATGGGAGCTCTGGAAGAACTGGAAGCTGTGTACGAAGAAATCATGAAAGATGAGTCTTTCTGGAAAGAATTCAATGACCTGCTGCGCGATTATGCGGGTCGTCCGACTCCGCTGTACTTCACACGCCGTCTGTCCGAAAAATACGGTGCTCGCGTATATCTGAAACGTGAAGACCTGCTGCATGCTGGTGCGCATAAAATCAATAACGCTATCGGCCAGGTTCTGCTGGCAAAAAAAATGGGCAAAACCCGTATCATTGCTGAAACGGGTGCTGGTCAGCACGGCGTAGCAACTGCTACCGTAGCAGCGCTGTTCGGTATGGAATGTGTAATCTATATGGGCGAAGAA…
2	C5	Tm3C-C5	Tm3C	15	6	E15K, K33E, A58T, E74K, H111Q, A118V, F122S, N199S, V250I, E255K, T259A, I271V, A351V, V362A, V364M	TmTriple	ATGAAAGGCTACTTCGGTCCGTACGGTGGCCAGTACGTACCAAAAATCCTGATGGGAGCTCTGGAAGAACTGGAAGCTGCGTACGAAGAAATCATGGAAGATGAGTCTTTCTGGAAAGAATTCAATGACCTGCTGCGCGATTATGCGGGTCGTCCGACTCCGCTGTACTTCACACGTCGTCTGTCCGAAAAATACGGTGCTCGCGTATATCTGAAACGTAAAGACCTGCTGCATACTGGTGCGCATAAAATCAATAACGCTATCGGCCAGGTTCTGCTGGCAAAAAAAATGGGCAAAACCCGTATCATTGCTGAAACGGGTGCTGGTCAGCAAGGCGTAGCAACTGCTACCGTAGCAGCGCTGTCCGGTATGGAATGTGTAATCTATATGGGCGAAGAA…
2	D2	Tm3C-D2	Tm3C	9	4	E15K, A58T, K95R, A118V, N167D, I195V, K268E, I271V, A351V	TmTriple	ATGAAAGGCTACTTCGGTCCGTACGGTGGCCAGTACGTGCCAAAAATCCTGATGGGAGCTCTGGAAGAACTGGAAGCTGCGTACGAAGAAATCATGAAAGATGAGTCTTTCTGGAAAGAATTCAATGACCTGCTGCGCGATTATGCGGGTCGTCCGACTCCGCTGTACTTCACACGTCGTCTGTCCGAAAAATACGGTGCTCGCGTATATCTGAAACGTGAAGACCTGCTGCATACTGGTGCGCATAAAATCAATAACGCTATCGGCCAGGTTCTGCTGGCAAGAAAAATGGGCAAAACCCGTATCATTGCTGAAACGGGTGCTGGTCAGCACGGCGTAGCAACTGCTACCGTAGCAGCGCTGTTCGGTATGGAATGTGTAATCTATATGGGCGAAGAA…
2	C1	Tm3C-C1	Tm3C	6	4	E15K, A58T, I84V, Q110R, A118V, N199D	TmTriple	ATGAAAGGCTACTTCGGTCCGTACGGTGGCCAGTACGTGCCAAAAATCCTGATGGGAGCTCTGGAAGAACTGGAAGCTGCGTACGAAGAAATCATGAAAGATGAGTCTTTCTGGAAAGAATTCAATGACCTGCTGCGCGATTATGCGGGTCGTCCGACTCCGCTGTACTTCACACGCCGTCTGTCCGAAAAATACGGTGCTCGCGTATATCTGAAACGTGAAGACCTGCTGCATACTGGTGCGCATAAAGTCAACAACGCTATCGGCCAGGTTCTGCTGGCAAAAAAAATGGGCAAAACCCGTATCATTGCTGAAACGGGTGCTGGTCGGCACGGCGTAGCAACTGCTACCGTAGCAGCGCTGTTCGGCATGGAATGTGTAATCTATATGGGCGAAGAA…
2	C7	Tm3C-C7	Tm3C	12	3	E15K, A27V, A58T, A118V, E143Q, E214G, V245A, K246R, I271V, F331L, A351V, H381Q	TmTriple	ATGAAAGGCTACTTCGGTCCGTACGGTGGCCAGTACGTGCCAAAAATCCTGATGGGAGCTCTGGAAGAACTGGAAGCTGTGTACGAAGAAATCATGAAAGATGAGTCTTTCTGGAAAGAATTCAATGACCTGCTGCGCGATTATGCGGGTCGTCCGACTCCGCTGTACTTCACACGTCGTCTGTCCGAAAAATACGGTGCTCGCGTATATCTGAAACGTGAAGACCTGCTGCATACTGGTGCGCACAAAATCAATAACGCTATCGGCCAGGTTCTGCTGGCAAAAAAAATGGGCAAAACCCGTATCATTGCTGAAACGGGTGCTGGTCAGCACGGCGTAGCAACTGCTACCGTAGCAGCGCTGTTCGGTATGGAATGTGTAATCTATATGGGCGAAGAA…
2	C3	Tm3C-C3	Tm3C	7	5	E15K, A27V, A58T, K64E, N167D, A351V, V362A	TmTriple	ATGAAAGGCTACTTCGGTCCGTACGGTGGCCAGTACGTGCCAAAAATCCTGATGGGAGCTCTGGAAGAACTGGAAGCTGTGTACGAAGAAATCATGAAAGATGAGTCTTTCTGGAAAGAATTCAATGACCTGCTGCGCGATTATGCGGGTCGTCCGACTCCGCTGTACTTCACACGCCGTCTGTCCGAAGAATACGGTGCTCGCGTGTATCTGAAACGTGAAGACCTGTTGCATACTGGTGCGCATAAAATCAATAACGCTATCGGCCAGGTTCTGCTGGCAAAAAAAATGGGCAAAACCCGTATCATTGCTGAAACGGGTGCTGGTCAGCACGGCGTAGCAACTGCTACCGCAGCAGCGCTGTTCGGTATGGAATGTGTAATCTATATGGGCGAAGAA…
2	E8	Tm3D-E8	Tm3D	8	11	E15K, M18L, A58T, A118V, V250I, T259A, I271V, A351V	TmTriple	ATGAAAGGCTACTTCGGTCCGTACGGTGGCCAGTACGTGCCAAAAATCCTGTTGGGAGCTCTGGAAGAACTGGAAGCTGCATACGAAGAAATCATGAAAGATGAGTCTTTCTGGAAAGAATTCAATGACCTGCTGCGCGATTATGCGGGTCGTCCGACTCCGCTGTACTTCACACGCCGTCTGTCCGAAAAATACGGTGCTCGCGTATATCTGAAGCGTGAAGACCTGCTGCATACTGGTGCGCATAAAATCAACAACGCTATCGGCCAGGTTCTGCTGGCAAAAAAAATGGGTAAAACCCGTATCATTGCTGAAACGGGTGCTGGTCAGCACGGTGTAGCAACTGCTACCGTAGCAGCGCTGTTCGGTATGGAATGTGTAATCTATATGGGCGAAGAA…
2	E3	Tm3D-E3	Tm3D	13	4	E15K, A27V, K33E, A58T, A118V, F122S, K209E, V250I, T259A, I271V, Y273C, I332V, A351V	TmTriple	ATGAAAGGCTACTTCGGTCCGTACGGTGGCCAGTACGTGCCAAAAATCCTGATGGGAGCTCTGGAAGAACTGGAAGCTGTGTACGAAGAAATCATGGAAGATGAGTCTTTCTGGAAAGAATTCAATGACCTGCTGCGCGATTATGCGGGTCGTCCGACTCCACTGTACTTCACACGCCGTCTGTCCGAAAAATACGGTGCTCGCGTATATCTGAAACGTGAAGACCTGCTGCATACTGGTGCGCATAAAATCAATAACGCTATCGGCCAGGTTCTGCTGGCAAAAAAAATGGGCAAAACCCGTATCATTGCTGAAACGGGTGCTGGTCAGCACGGCGTAGCAACTGCTACCGTAGCAGCGCTGTCCGGTATGGAGTGTGTAATCTATATGGGCGAAGAA…
2	E1	Tm3D-E1	Tm3D	10	3	E15K, D47N, A58T, A118V, E143Q, I271V, K278R, F280L, F331L, A351V	TmTriple	ATGAAAGGCTACTTCGGTCCGTACGGTGGCCAGTACGTGCCAAAAATCCTGATGGGAGCTCTGGAAGAACTGGAAGCTGCGTACGAAGAAATCATGAAAGATGAGTCTTTCTGGAAAGAATTCAATGACCTGCTGCGCAATTATGCGGGTCGTCCGACTCCGCTGTACTTCACACGTCGTCTGTCCGAAAAATACGGTGCTCGCGTATATCTGAAGCGTGAAGACCTGCTGCATACTGGTGCGCATAAAATCAATAATGCTATCGGCCAGGTTCTGCTGGCAAAAAAAATGGGCAAAACCCGTATCATTGCTGAAACGGGTGCTGGTCAGCACGGCGTAGCAACTGCTACCGTAGCAGCGCTGTTCGGTATGGAATGTGTAATCTATATGGGCGAAGAA…
2	E2	Tm3D-E2	Tm3D	12	8	E15K, A27V, A58T, A118V, F122S, N167D, V250I, T259A, I271V, A351V, I356V, I388N	TmTriple	ATGAAAGGCTACTTCGGTCCGTACGGTGGCCAGTACGTGCCAAAAATCCTGATGGGAGCTCTGGAAGAACTGGAAGCTGTGTACGAAGAAATCATGAAAGATGAGTCTTTCTGGAAAGAATTCAATGACCTGCTACGCGATTATGCGGGTCGTCCGACTCCGCTGTACTTCACACGCCGTCTGTCCGAAAAATACGGTGCTCGCGTATATCTGAAACGTGAAGACCTGCTGCATACTGGTGCGCATAAAATCAACAACGCTATCGGCCAGGTTCTGCTGGCAAAAAAAATGGGCAAGACCCGTATCATTGCTGAAACGGGTGCTGGTCAGCACGGCGTAGCAACTGCTACCGTAGCAGCGCTGTCCGGTATGGAATGTGTAATCTATATGGGCGAAGAA…
2	G1	Tm33-G1	Tm33	5	5	E22K, T117A, F240S, A252P, Y383H	TmTriple	ATGAAAGGCTACTTCGGTCCGTACGGTGGCCAGTATGTGCCAGAAATCCTGATGGGAGCTCTGAAAGAACTGGAAGCTGCGTACGAAGAAATCATGAAAGATGAGTCTTTCTGGAAAGAATTCAATGACCTGCTGCGCGATTATGCGGGTCGTCCGACTCCGCTGTACTTCGCACGTCGTCTGTCCGAAAAATACGGTGCTCGCGTATATCTGAAACGTGAAGACCTGCTGCATACTGGTGCGCATAAAATCAATAACGCTATCGGCCAGGTTCTGCTGGCAAAAAAAATGGGCAAAACCCGTATCATTGCTGAAACGGGTGCTGGTCAGCACGGCGTAGCAACTGCTGCCGCAGCAGCGCTGTTCGGTATGGAATGTGTAATCTATATGGGCGAAGAA…
2	G2	Tm33-G2	Tm33	9	6	E22K, G50S, Y65H, K95R, T117A, A118T, V203I, A225V, H381Q	TmTriple	ATGAAAGGCTACTTCGGTCCGTACGGTGGCCAGTATGTGCCAGAAATCCTGATGGGAGCTCTGAAAGAACTGGAAGCTGCGTACGAAGAAATCATGAAAGATGAGTCTTTCTGGAAAGAGTTCAATGACCTGCTGCGCGATTATGCGAGTCGTCCGACTCCGCTGTACTTCGCACGTCGTCTGTCCGAAAAACACGGTGCTCGCGTATATCTGAAACGTGAAGACCTGCTGCATACTGGTGCGCATAAAATCAATAACGCTATCGGCCAGGTTCTGCTGGCAAGAAAAATGGGCAAAACCCGTATCATTGCTGAAACGGGTGCTGGTCAGCACGGCGTAGCAACTGCTGCCACAGCAGCGCTGTTCGGTATGGAATGTGTAATCTATATGGGCGAAGAA…
2	G3	Tm33-G3	Tm33	6	5	E22K, K39G, A58T, A116T, T117A, G217D	TmTriple	ATGAAAGGCTACTTCGGTCCGTACGGTGGCCAGTATGTGCCAGAAATCCTGATGGGAGCTCTGAAAGAACTGGAAGCTGCGTACGAAGAAATCATGAAAGATGAGTCTTTCTGGGGAGAATTCAATGACCTGCTGCGCGATTATGCGGGTCGTCCGACTCCGCTGTACTTCACACGTCGTCTGTCCGAAAAATACGGTGCTCGCGTATATCTGAAACGTGAAGACCTGCTGCATACTGGTGCGCATAAAATCAATAACGCTATCGGCCAGGTTCTGTTGGCAAAAAAAATGGGCAAAACCCGTATCATTGCTGAAACGGGTGCTGGTCAGCACGGCGTAGCAACTACTGCCGCAGCAGCGCTGTTCGGTATGGAATGTGTAATCTATATGGGCGAAGAA…
2	G4	Tm33-G4	Tm33	10	8	P14S, E22K, A58V, K95R, H111Q, T117A, V203I, K215E, I271T, A321T	TmTriple	ATGAAAGGCTACTTCGGTCCGTACGGTGGCCAGTATGTGTCAGAAATCCTGATGGGAGCTCTGAAAGAACTGGAAGCTGCATACGAAGAAATCATGAAAGATGAGTCTTTCTGGAAAGAATTCAATGACCTGCTGCGCGATTATGCGGGTCGTCCGACTCCGCTGTACTTCGTACGTCGTCTGTCCGAAAAATACGGTGCTCGCGTATATCTGAAACGTGAAGACCTGCTGCATACTGGTGCGCATAAAATCAATAACGCTATCGGCCAGGTTCTGCTGGCAAGAAAAATGGGCAAAACCCGTATCATTGCTGAAACGGGTGCTGGTCAGCAAGGCGTAGCAACTGCTGCCGCAGCAGCGCTGTTCGGCATGGAATGCGTAATCTATATGGGCGAAGAA…
2	G7	Tm33-G7	Tm33	7	2	E22K, F41L, K95R, T117A, V203I, A234T, G276D	TmTriple	ATGAAAGGCTACTTCGGTCCGTACGGTGGCCAGTATGTGCCAGAAATCCTGATGGGAGCTCTGAAAGAACTGGAAGCTGCGTACGAAGAAATCATGAAAGATGAGTCTTTCTGGAAAGAACTCAATGACCTGCTGCGCGATTATGCGGGTCGTCCGACTCCGCTGTACTTCGCACGTCGTCTGTCCGAAAAATACGGTGCTCGCGTATATCTGAAACGTGAAGACCTGCTGCATACTGGTGCGCATAAAATCAATAACGCTATCGGCCAGGTTCTGCTGGCAAGAAAAATGGGCAAAACCCGTATCATTGCTGAAACGGGTGCTGGTCAGCACGGCGTAGCAACTGCTGCCGCAGCAGCGCTGTTCGGTATGGAATGTGTAATCTATATGGGCGAAGAA…
2	G5	Tm33-G5	Tm33	8	4	E22K, K95R, T117A, G217D, S231P, R312C, E333G, L350Q	TmTriple	ATGAAAGGCTACTTCGGTCCGTACGGTGGCCAGTATGTGCCAGAAATCCTGATGGGAGCTCTGAAAGAACTGGAAGCTGCGTACGAAGAAATCATGAAAGATGAGTCTTTCTGGAAAGAATTCAATGACCTGCTGCGCGATTATGCGGGTCGTCCGACTCCGCTGTACTTCGCACGTCGTCTGTCCGAAAAATACGGTGCTCGCGTATATCTGAAACGTGAAGACCTGCTGCATACTGGTGCGCATAAAATCAATAACGCTATCGGCCAGGTTCTGCTGGCAAGAAAAATGGGCAAAACCCGTATCATTGCTGAAACGGGTGCTGGTCAGCACGGCGTAGCAACTGCTGCCGCAGCAGCGCTATTCGGTATGGAATGTGTAATCTATATGGGCGAAGAA…
2	G6	Tm33-G6	Tm33	6	5	E22K, K95R, T117A, Y182H, S346P, H381Q	TmTriple	ATGAAAGGCTACTTCGGTCCGTACGGTGGCCAGTATGTGCCAGAAATCCTGATGGGAGCTCTGAAAGAACTGGAAGCTGCGTACGAAGAAATCATGAAAGATGAGTCTTTCTGGAAAGAATTCAATGACCTGCTGCGCGATTATGCGGGTCGTCCGACTCCGCTGTACTTCGCACGTCGTCTGTCCGAAAAATACGGTGCTCGCGTATATCTGAAACGTGAAGACCTGCTGCATACTGGTGCGCATAAAATCAATAACGCTATCGGCCAGGTTCTGCTGGCAAGAAAAATGGGCAAAACCCGTATCATTGCTGAAACGGGTGCTGGTCAGCACGGCGTAGCAACTGCTGCCGCAGCAGCGCTGTTCGGCATGGAATGTGTAATCTATATGGGCGAAGAA…
2	H3	Tm34-H3	Tm34	8	5	Y8H, E15G, A58T, A119T, N167D, I195T, W286R, I388T	TmTriple	ATGAAAGGCTACTTCGGACCGCACGGTGGCCAGTACGTGCCAGGAATCCTGATGGGAGCTCTGGAAGAACTGGAAGCTGCGTACGAAGAAATCATGAAAGATGAGTCTTTCTGGAAAGAATTCAATGACCTGCTGCGCGATTATGCGGGTCGTCCGACTCCGCTGTACTTCACACGTCGTCTGTCCGAAAAATACGGTGCTCGCGTATATCTGAAACGTGAAGACCTGCTGCATACTGGTGCGCATAAAATCAACAACGCTATCGGCCAGGTTCTGCTGGCAAAAAAAATGGGCAAAACCCGTATCATTGCTGAAACGGGTGCTGGTCAGCACGGCGTAGCAACTGCTACCGCAACAGCGCTGTTCGGTATGGAATGTGTAATCTATATGGGCGAAGAA…
2	H6	Tm34-H6	Tm34	10	15	Y8H, F57L, A58I, K64E, A119T, N167D, I195T, Y310H, E333G, I388T	TmTriple	ATGAAAGGCTACTTCGGACCGCACGGGGGCCAGTACGTGCCAGAAATCCTGATGGGAGCTCTGGAAGAACTGGAAGCTGCGTACGAAGAAATCATGAAAGATGAGTCTTTCTGGAAAGAATTCAATGACCTGCTACGCGATTATGCGGGTCGTCCGACTCCGCTGTACCTCATACGTCGTCTGTCCGAAGAATACGGTGCTCGCGTATATCTGAAACGTGAAGACCTGCTGCATACTGGTGCGCATAAAATCAACAACGCTATCGGCCAGGTTCTGCTGGCAAAAAAAATGGGCAAAACCCGTATCATTGCTGAAACGGGTGCTGGTCAACACGGCGTAGCAACTGCTACCGCAACAGCGCTGTTCGGCATGGAATGTGTAATCTATATGGGCGAAGAA…
2	H4	Tm34-H4	Tm34	12	10	M18V, L45P, F57S, K95R, A119T, E132K, N167D, L177Q, I195T, G244D, Y310H, E333G	TmTriple	ATGAAAGGCTACTTCGGACCGTACGGTGGCCAGTACGTGCCAGAAATCCTGGTGGGAGCTCTGGAAGAACTGGAAGCTGCGTACGAAGAAATCATGAAAGATGAGTCTTTCTGGAAAGAATTCAATGACCTGCCGCGCGATTATGCGGGTCGTCCGACTCCGCTGTACTCCGCACGTCGTCTGTCCGAAAAATACGGTGCTCGCGTATATCTGAAACGTGAAGACCTGCTGCATACTGGTGCGCATAAAATCAACAACGCTATCGGCCAGGTTCTGCTGGCAAGAAAAATGGGCAAAACCCGTATCATTGCTGAAACGGGTGCTGGTCAGCACGGCGTAGCAACTGCTACCGCAACAGCGCTGTTCGGCATGGAATGTGTAATCTATATGGGCAAAGAA…
2	H7	Tm34-H7	Tm34	10	10	Y8H, A27T, A58T, A119T, G123D, N167D, Y193*, I195T, L257P, I388T	TmTriple	ATGAAAGGCTACTTCGGACCGCACGGTGGCCAGTACGTGCCAGAAATCCTGATGGGAGCTCTGGAAGAACTGGAAGCTACGTACGAAGAAATCATGAAAGATGAGTCTTTCTGGAAAGAATTCAATGACCTGCTGCGCGATTATGCGGGTCGTCCGACTCCGCTGTACTTCACACGTCGTCTGTCCGAAAAATACGGTGCTCGCGTATATCTGAAACGTGAAGACCTGCTGCATACTGGTGCGCATAAAATCAACAACGCTATCGGCCAGGTTCTACTGGCAAAAAAAATGGGCAAAACCCGTATCATTGCTGAAACGGGTGCTGGTCAGCACGGCGTAGCAACTGCTACCGCAACAGCGCTGTTCGACATGGAATGTGTAATCTACATGGGCGAAGAA…
2	H2	Tm34-H2	Tm34	13	4	E22K, K95R, G98D, T117A, I136V, R171L, I174T, V203A, C226S, I248V, D284G, K359E, Y383C	TmTriple	ATGAAAGGCTACTTCGGTCCGTACGGTGGCCAGTATGTGCCAGAAATCCTGATGGGAGCTCTGAAAGAACTGGAAGCTGCGTACGAAGAAATCATGAAAGATGAGTCTTTCTGGAAAGAATTCAATGACCTGCTGCGCGATTATGCGGGTCGTCCGACTCCGCTGTACTTCGCACGTCGTCTGTCCGAAAAATACGGTGCTCGCGTATATCTGAAACGTGAAGACCTGCTGCATACTGGTGCGCATAAAATCAATAACGCTATCGGCCAGGTTCTGCTGGCAAGAAAAATGGACAAAACCCGTATCATTGCTGAAACGGGTGCTGGTCAGCACGGCGTAGCAACTGCTGCCGCAGCAGCGCTGTTCGGCATGGAATGTGTAATCTATATGGGCGAAGAA…
2	H1	Tm34-H1	Tm34	9	15	Y8H, E15G, A119T, N167D, R171C, I195T, Y273C, K361E, I388T	TmTriple	ATGAAAGGCTACTTCGGACCGCACGGTGGCCAGTACGTGCCAGGAATCCTGATGGGAGCTCTGGAAGAACTGGAAGCTGCGTACGAAGAAATCATGAAAGATGAGTCTTTCTGGAAAGAGTTCAATGACCTGCTGCGCGATTATGCGGGTCGTCCGACTCCGCTGTACTTCGCACGTCGTCTGTCCGAAAAATACGGTGCTCGCGTATATCTGAAACGTGAAGACCTGCTGCATACTGGTGCGCATAAAATCAACAACGCTATCGGCCAGGTTCTGCTGGCAAAAAAAATGGGCAAAACCCGTATCATTGCTGAAACGGGTGCTGGACAGCACGGTGTAGCAACTGCTACCGCAACAGCACTGTTCGGCATGGAATGTGTAATCTATATGGGCGAAGAA…
2	H5	Tm34-H5	Tm34	9	10	Y8H, A58T, A119T, N167D, I195T, A225T, Y310H, E333G, I388T	TmTriple	ATGAAAGGCTACTTCGGACCGCACGGTGGCCAGTACGTGCCAGAAATCCTGATGGGAGCTCTGGAAGAACTGGAAGCTGCGTACGAAGAAATCATGAAAGATGAGTCTTTCTGGAAAGAATTCAATGACCTGCTGCGCGATTATGCGGGTCGTCCGACTCCGCTGTACTTCACACGTCGTCTGTCCGAAAAATACGGTGCTCGCGTATATCTGAAACGTGAAGACCTGCTGCATACTGGTGCGCATAAAATCAACAACGCTATCGGCCAGGTTCTGCTGGCAAAAAAAATGGGCAAAACCCGTATCATTGCTGAAACGGGTGCTGGACAGCACGGTGTAGCAACTGCTACCGCAACAGCGCTGTTCGGCATGGAATGTGTAATCTATATGGGCGAAGAA…
2	C6	Tm35-C6	Tm35	6	2	K39E, T117A, V227M, K270E, A349S, N380D	TmTriple	ATGAAAGGCTACTTCGGTCCGTACGGTGGCCAGTACGTGCCAGAAATCCTGATGGGAGCTCTGGAAGAACTGGAAGCTGCGTACGAAGAAATCATGAAAGATGAGTCTTTCTGGGAAGAATTCAATGACCTGCTGCGCGATTATGCGGGTCGTCCGACTCCGCTGTACTTCGCACGTCGTCTGTCCGAAAAATACGGTGCTCGCGTATATCTGAAACGTGAAGACCTGCTGCATACTGGTGCGCATAAAATCAATAACGCTATCGGCCAGGTTCTGCTGGCAAAAAAAATGGGCAAAACCCGTATCATTGCTGAAACGGGTGCTGGTCAGCACGGCGTAGCAACTGCTGCCGCAGCAGCGCTGTTCGGTATGGAATGTGTAATCTATATGGGCGAAGAA…
2	B2	Tm35-B2	Tm35	8	4	A27T, K39E, I88T, T117A, K210R, V227M, K270E, N380D	TmTriple	ATGAAAGGCTACTTCGGTCCGTACGGTGGCCAGTACGTGCCAGAAATCCTGATGGGAGCTCTGGAAGAACTGGAAGCTACATACGAAGAAATCATGAAAGATGAGTCTTTCTGGGAAGAATTCAATGACCTGCTGCGCGATTATGCGGGTCGTCCGACTCCACTGTACTTCGCACGTCGTCTGTCCGAAAAATACGGTGCTCGCGTATATCTGAAACGTGAAGACCTGCTGCATACTGGTGCGCATAAAATCAATAACGCTACCGGCCAGGTTCTGCTGGCAAAAAAAATGGGCAAAACCCGTATCATTGCTGAAACGGGTGCTGGTCAGCACGGCGTAGCAACTGCTGCCGCAGCAGCGCTGTTCGGTATGGAATGTGTAATCTATATGGGCGAAGAA…
2	B5	Tm35-B5	Tm35	5	2	K39E, T117A, A225V, V227M, K270E	TmTriple	ATGAAAGGCTACTTCGGTCCGTACGGTGGCCAGTACGTGCCAGAAATCCTGATGGGAGCTCTGGAAGAACTGGAAGCTGCGTACGAAGAAATCATGAAAGATGAGTCTTTCTGGGAAGAATTCAATGACCTGCTGCGCGATTATGCGGGTCGTCCGACTCCGCTGTACTTCGCACGTCGTCTGTCCGAAAAATACGGTGCTCGCGTATATCTGAAACGTGAAGACCTGCTGCATACTGGTGCGCATAAAATCAATAACGCTATCGGCCAGGTTCTGCTGGCAAAAAAAATGGGCAAAACCCGTATCATTGCTGAAACGGGTGCTGGTCAGCACGGCGTAGCAACTGCTGCCGCAGCAGCGCTGTTCGGTATGGAATGTGTAATCTATATGGGCGAAGAA…
2	B7	Tm35-B7	Tm35	6	3	K39E, K95_K96insK, T117A, K210R, V227M, K270E	TmTriple	ATGAAAGGCTACTTCGGTCCGTACGGTGGCCAGTACGTGCCAGAAATCCTGATGGGAGCTCTGGAAGAACTGGAAGCTGCGTACGAAGAAATCATGAAAGATGAGTCTTTCTGGGAAGAATTCAATGACCTGCTGCGCGATTATGCGGGTCGTCCGACTCCGCTGTACTTCGCACGTCGTCTGTCCGAAAAATACGGTGCTCGCGTATATCTGAAACGTGAAGACCTGCTGCATACTGGTGCGCATAAAATCAATAACGCTATCGGCCAGGTTCTGCTGGCAAAAAAAAAAATGGGCAAAACCCGTATCATTGCTGAAACGGGTGCTGGTCAGCACGGCGTAGCAACTGCTGCCGCAGCAGCGCTGTTCGGTATGGAATGTGTAATCTATATGGGCGAA…
2	C4	Tm35-C4	Tm35	7	3	K39E, D47N, K95_K96insK, T117A, K210R, V227M, K270E	TmTriple	ATGAAAGGCTACTTCGGTCCGTACGGTGGCCAGTACGTGCCAGAAATCCTGATGGGAGCTCTGGAAGAACTGGAAGCTGCGTACGAAGAAATCATGAAAGATGAGTCTTTCTGGGAAGAATTCAATGACCTGCTGCGCAATTATGCGGGTCGTCCGACTCCGCTGTACTTCGCACGTCGTCTGTCCGAAAAATACGGTGCTCGCGTATATCTGAAACGTGAAGACCTGCTGCATACTGGTGCGCATAAAATCAATAACGCTATCGGCCAGGTTCTGCTGGCAAAAAAAAAAATGGGCAAAACCCGTATCATTGCTGAAACGGGTGCTGGTCAGCACGGCGTAGCAACTGCTGCCGCAGCAGCGCTGTTCGGTATGGAATGTGTAATCTATATGGGCGAA…
2	E5	Tm36-E5	Tm36	6	8	G3D, A58T, R60C, T161I, N167D, D320N	TmTriple	ATGAAAGACTACTTCGGTCCGTACGGTGGCCAATACGTGCCAGAAATCCTGATGGGAGCTCTGGAAGAGCTGGAAGCTGCATACGAAGAAATCATGAAAGATGAGTCTTTCTGGAAAGAATTCAATGACCTGCTGCGCGATTATGCGGGTCGTCCGACTCCGCTGTACTTCACACGCTGTCTGTCCGAAAAATACGGTGCTCGCGTATATCTGAAACGTGAAGACCTGCTGCATACTGGTGCACATAAAATCAACAACGCTATCGGCCAGGTTCTGCTGGCAAAAAAAATGGGCAAAACCCGCATCATTGCTGAAACGGGTGCTGGTCAGCACGGCGTAGCAACTGCTACCGCAGCAGCGCTGTTCGGTATGGAATGTGTAATCTATATGGGCGAAGAA…
2	E7	Tm36-E7	Tm36	8	7	G3D, E15Q, K33E, R60C, I102T, N167D, E333G, S335P	TmTriple	ATGAAAGACTACTTCGGTCCGTACGGTGGCCAGTACGTGCCACAAATCCTGATGGGAGCTCTGGAAGAACTGGAAGCTGCATACGAAGAAATCATGGAAGATGAGTCTTTCTGGAAAGAATTCAATGACCTGCTGCGCGATTATGCGGGTCGTCCGACTCCGCTGTACTTCGCACGTTGTCTGTCCGAAAAATACGGTGCTCGCGTATATCTGAAACGTGAAGACCTGCTGCATACTGGTGCACATAAAATCAACAACGCTATCGGCCAGGTTCTGCTGGCAAAAAAAATGGGCAAAACCCGCACCATTGCTGAAACGGGTGCTGGTCAGCACGGCGTAGCAACTGCTACCGCAGCAGCGCTGTTCGGTATGGAATGTGTAATCTATATGGGCGAAGAA…
2	E4	Tm36-E4	Tm36	6	6	G3D, R60C, I102T, N167D, H191Q, D284G	TmTriple	ATGAAAGACTACTTCGGTCCGTACGGTGGCCAGTACGTGCCAGAAATCCTGATGGGAGCTCTGGAAGAACTGGAAGCTGCATACGAAGAAATCATGAAAGATGAGTCTTTCTGGAAAGAATTCAATGACCTGCTGCGCGATTATGCGGGTCGTCCGACTCCGCTGTACTTCGCACGTTGTCTGTCCGAAAAATACGGTGCTCGCGTATATCTGAAACGTGAAGACCTGCTGCATACTGGTGCACATAAAATCAACAACGCTATCGGCCAGGTTCTGCTGGCAAAAAAAATGGGCAAAACCCGCACCATTGCTGAAACGGGTGCTGGTCAGCACGGCGTAGCAACTGCTACCGCAGCAGCGCTGTTCGGTATGGAATGTGTAATCTATATGGGCGAAGAA…
2	F8	Tm36-F8	Tm36	7	5	G3D, R46H, F57Y, A118T, V155A, N167D, W286C	TmTriple	ATGAAAGACTACTTCGGTCCGTACGGTGGCCAATACGTGCCAGAAATCCTGATGGGAGCTCTGGAAGAACTGGAAGCTGCATACGAAGAAATCATGAAAGATGAGTCTTTCTGGAAAGAATTCAATGACCTGCTGCACGATTATGCGGGTCGTCCGACTCCGCTGTACTACGCACGTCGTCTGTCCGAAAAATACGGTGCTCGCGTATACCTGAAACGTGAAGACCTGCTGCATACTGGTGCGCATAAAATCAATAACGCTATCGGCCAGGTTCTGCTGGCAAAAAAAATGGGCAAAACCCGTATCATTGCTGAAACGGGTGCTGGTCAGCACGGCGTAGCAACTGCTACCACAGCAGCGCTATTCGGTATGGAATGTGTAATCTATATGGGCGAAGAA…
