## Supplementary Table 5 for "Scalable, continuous evolution for the generation of diverse enzyme variants encompassing promiscuous activities"

### Sheet: Supplementary Table 5
Supplementary Table 5 | Plasmids used in Rix et al. 2020.
Name	Intended use	Notes	Selection marker (bacteria / yeast)	Origin of replication (bacteria, yeast)	Source	Parent plasmid
AR-Ec633	Yeast nuclear expression	REV1 promoter > error prone TPDNAP1	KanR / HIS3	ColE1, CEN6/ARS4	Previous work (Ravikumar et al., 2018)	See previous work
AR-Ec318	Yeast nuclear expression	REV1 promoter > wt TPDNAP1	KanR / HIS3	ColE1, CEN6/ARS4	Previous work (Ravikumar et al., 2018)	See previous work
GR-Ec092	Yeast nuclear expression	Cas9, sgRNA targeting yeast TRP5 gene. tRNA TYR promoter > HDV ribozyme + TRP5 sgRNA > SNR52 terminator and RNR2 promoter > SpCAS9-SV40NLS-8XHIS > CYC1 terminator	AmpR / NatMX	ColE1, 2µ	This work	Addgene #60847
GR-Ec095	Yeast nuclear expression	REV1 promoter > TRP5	KanR / HIS3	ColE1, CEN6/ARS4	This work	AR-Ec318
GR-Ec096	Yeast nuclear expression	TDH3 promoter > TRP5	KanR / HIS3	ColE1, CEN6/ARS4	This work	AR-Ec318
GR-Ec097	Yeast nuclear expression	REV1 promoter > ΔN-TRP5	KanR / HIS3	ColE1, CEN6/ARS4	This work	AR-Ec318
GR-Ec098	Yeast nuclear expression	TDH3 promoter > ΔN-TRP5	KanR / HIS3	ColE1, CEN6/ARS4	This work	AR-Ec318
GR-Ec099	Yeast nuclear expression	REV1 promoter > ΔN-TRP5-VS	KanR / HIS3	ColE1, CEN6/ARS4	This work	AR-Ec318
GR-Ec100	Yeast nuclear expression	TDH3 promoter > ΔN-TRP5-VS	KanR / HIS3	ColE1, CEN6/ARS4	This work	AR-Ec318
GR-Ec101	Yeast nuclear expression	REV1 promoter > TmTriple	KanR / HIS3	ColE1, CEN6/ARS4	This work	AR-Ec318
GR-Ec102	Yeast nuclear expression	TDH3 promoter > TmTriple	KanR / HIS3	ColE1, CEN6/ARS4	This work	AR-Ec318
GR-Ec103	Yeast p1 integration + expression	p2ORF10 promoter > TRP5	AmpR / LEU2 (p1)	ColE1, N/A	This work	GA-Ec78 (see Ravikumar et al., 2018)
GR-Ec106	Yeast p1 integration + expression	p2ORF10 promoter > wt TmTrpB	AmpR / LEU2 (p1)	ColE1, N/A	This work	GA-Ec78 (see Ravikumar et al., 2018)
GR-Ec108	Yeast p1 integration + expression	p2ORF10 promoter > TmTriple	AmpR / LEU2 (p1)	ColE1, N/A	This work	GA-Ec78 (see Ravikumar et al., 2018)
GR-Ec109	Yeast p1 integration + expression	p2ORF10 promoter > TmTripleQ90*	AmpR / LEU2 (p1)	ColE1, N/A	This work	GA-Ec78 (see Ravikumar et al., 2018)
GR-Ec128	Yeast nuclear expression	RNR2 promoter > TRP5	KanR / LEU2	ColE1, CEN6/ARS4	This work	GR-Ec095
GR-Ec131	Yeast nuclear expression	RNR2 promoter > TmTrpB	KanR / LEU2	ColE1, CEN6/ARS4	This work	GR-Ec095
GR-Ec132	Yeast nuclear expression	RNR2 promoter > TmTriple	KanR / LEU2	ColE1, CEN6/ARS4	This work	GR-Ec095
GR-Ec178	Yeast nuclear expression	RNR2 promoter > No ORF (empty)	KanR / LEU2	ColE1, CEN6/ARS4	This work	GR-Ec095
GR-Ec(135,138,139,140,142,161,165,167,168,169,171,173,174,175,186)	Yeast nuclear expression	RNR2 promoter > OrthoRep evolved TrpB variants set 1	KanR / LEU2	ColE1, CEN6/ARS4	This work	GR-Ec095
GR-Ec067	Bacterial expression	T7 promoter > wt TmTrpB + 6xHIS tag	AmpR / None	ColE1, N/A	Previous work (Murciano-Calles et al., 2016)	See previous work
GR-Ec074	Bacterial expression	T7 promoter > TmTriple + 6xHIS tag	AmpR / None	ColE1, N/A	Previous work (Murciano-Calles et al., 2016)	See previous work
GR-96-24	Bacterial expression	T7 promoter > OrthoRep evolved TrpB variant (A,C,D,F,J,K,M,P,R, or set 2) + 6xHIS tag or no ORF (empty)	AmpR / None	ColE1, N/A	This work	GR-Ec067
