## Supplementary Table 6 for "Scalable, continuous evolution for the generation of diverse enzyme variants encompassing promiscuous activities"

### Sheet: Supplementary Table 6
Supplementary Table 6 | Yeast strains used in Rix et al. 2020.
Yeast Strain	Genotype	Notes	Parent Strain	Source
BY4741	MATa his3∆1 leu2∆0 met15∆0 ura3∆0 ρ+	Base strain for experiment shown in Fig. S2c	N/A	Gift from J. Dueber
F102-2	MATa can1 his4-519 leu2-3, 112 ρ0 + p1 + p2		N/A	ATCC, Catalog#200585 (See Gunge et al., 1981)
AR-Y406	MATa can1 his3 leu2Δ0 ura3Δ0 HIS4 flo1Δ::KanMX ρ0 + p1 + p2		AR-Y404	See Ravikumar et al., 2018 for parent
GR-Y007	MATa can1 his3 leu2Δ0 ura3Δ0 HIS4 flo1Δ::KanMX trp5Δ0 ρ0 + p1 + p2	Base strain for all experiments in this work, except for experiment shown in Fig. S2c	AR-Y406	This work
GR-Y024	MATa can1 his3 leu2Δ0 ura3Δ0 HIS4 flo1Δ::KanMX trp5Δ0 ρ0 + p1 + p2 + pGR095	For validating selection	GR-Y007	This work
GR-Y025	MATa can1 his3 leu2Δ0 ura3Δ0 HIS4 flo1Δ::KanMX trp5Δ0 ρ0 + p1 + p2 + pGR096		GR-Y007	This work
GR-Y026	MATa can1 his3 leu2Δ0 ura3Δ0 HIS4 flo1Δ::KanMX trp5Δ0 ρ0 + p1 + p2 + pGR097		GR-Y007	This work
GR-Y027	MATa can1 his3 leu2Δ0 ura3Δ0 HIS4 flo1Δ::KanMX trp5Δ0 ρ0 + p1 + p2 + pGR098		GR-Y007	This work
GR-Y028	MATa can1 his3 leu2Δ0 ura3Δ0 HIS4 flo1Δ::KanMX trp5Δ0 ρ0 + p1 + p2 + pGR099		GR-Y007	This work
GR-Y029	MATa can1 his3 leu2Δ0 ura3Δ0 HIS4 flo1Δ::KanMX trp5Δ0 ρ0 + p1 + p2 + pGR100		GR-Y007	This work
GR-Y030	MATa can1 his3 leu2Δ0 ura3Δ0 HIS4 flo1Δ::KanMX trp5Δ0 ρ0 + p1 + p2 + pGR101		GR-Y007	This work
GR-Y031	MATa can1 his3 leu2Δ0 ura3Δ0 HIS4 flo1Δ::KanMX trp5Δ0 ρ0 + p1 + p2 + pGR102		GR-Y007	This work
GR-Y041	MATa can1 his3 leu2Δ0 ura3Δ0 HIS4 flo1Δ::KanMX trp5Δ0 ρ0 + p1 + p2 + p1-TRP5-LEU2 [integration cassette from pGR-Ec103]	TrpB variants integrated onto p1, no TPDNAP expressed in trans	GR-Y007	This work
GR-Y044	MATa can1 his3 leu2Δ0 ura3Δ0 HIS4 flo1Δ::KanMX trp5Δ0 ρ0 + p1 + p2 + p1-wtTmTrpB-LEU2 [integration cassette from pGR-Ec106]		GR-Y007	This work
GR-Y046	MATa can1 his3 leu2Δ0 ura3Δ0 HIS4 flo1Δ::KanMX trp5Δ0 ρ0 + p1 + p2 + p1-TmTriple-LEU2 [integration cassette from pGR-Ec108]		GR-Y007	This work
GR-Y047	MATa can1 his3 leu2Δ0 ura3Δ0 HIS4 flo1Δ::KanMX trp5Δ0 ρ0 + p1 + p2 + p1-TmTripleQ90*-LEU2 [integration cassette from pGR-Ec109]		GR-Y007	This work
GR-Y057	MATa can1 his3 leu2Δ0 ura3Δ0 HIS4 flo1Δ::KanMX trp5Δ0 ρ0 + p2 + p1-TRP5-LEU2 [integration cassette from pGR-Ec103] + pAR-Ec318	For validating selection	GR-Y041	This work
GR-Y060	MATa can1 his3 leu2Δ0 ura3Δ0 HIS4 flo1Δ::KanMX trp5Δ0 ρ0 + p2 + p1-wtTmTrpB-LEU2 [integration cassette from pGR-Ec106] + pAR-Ec318		GR-Y044	This work
GR-Y062	MATa can1 his3 leu2Δ0 ura3Δ0 HIS4 flo1Δ::KanMX trp5Δ0 ρ0 + p2 + p1-TmTriple-LEU2 [integration cassette from pGR-Ec108] + pAR-Ec318		GR-Y046	This work
GR-Y063	MATa can1 his3 leu2Δ0 ura3Δ0 HIS4 flo1Δ::KanMX trp5Δ0 ρ0 + p2 + p1-TmTripleQ90*-LEU2 [integration cassette from pGR-Ec109] + pAR-Ec318		GR-Y047	This work
GR-Y053	MATa can1 his3 leu2Δ0 ura3Δ0 HIS4 flo1Δ::KanMX trp5Δ0 ρ0 + p2 + p1-wtTmTrpB-LEU2 [integration cassette from pGR-Ec106] + pAR-Ec633	For evolution	GR-Y044	This work
GR-Y055	MATa can1 his3 leu2Δ0 ura3Δ0 HIS4 flo1Δ::KanMX trp5Δ0 ρ0 + p2 + p1-TmTriple-LEU2 [integration cassette from pGR-Ec108] + pAR-Ec633		GR-Y046	This work
GR-Y057	MATa can1 his3 leu2Δ0 ura3Δ0 HIS4 flo1Δ::KanMX trp5Δ0 ρ0 + p2 + p1-TmTripleQ90*-LEU2 [integration cassette from pGR-Ec109] + pAR-Ec633		GR-Y047	This work
GR-96-09, GR-96-011, GR-96-12	MATa can1 his3 leu2Δ0 ura3Δ0 HIS4 flo1Δ::KanMX trp5Δ0 ρ0 + p1 + p2 + OrthoRep evolved TrpB variant or empty GR-Ec(135,138,139,140,142,161,165,167,168,169,171,173,174,175,186,178)		GR-Y007	This work
